# ECNano: A Cost-Effective Workflow for Target Enrichment Sequencing and Accurate Variant Calling on 4,800 Clinically Significant Genes Using a Single MinION Flowcell

**DOI:** 10.1101/2021.04.05.438455

**Authors:** Amy Wing-Sze Leung, Henry Chi-Ming Leung, Chak-Lim Wong, Zhen-Xian Zheng, Wui-Wang Lui, Ho-Ming Luk, Ivan Fai-Man Lo, Ruibang Luo, Tak-Wah Lam

## Abstract

**Background:** The application of long-read sequencing using the Oxford Nanopore Technologies (ONT) MinION sequencer is getting more diverse in the medical field. Having a high sequencing error of ONT and limited throughput from a single MinION flowcell, however, limits its applicability for accurate variant detection. Medical exome sequencing (MES) targets clinically significant exon regions, allowing rapid and comprehensive screening of pathogenic variants. By applying MES with MinION sequencing, the technology can achieve a more uniform capture of the target regions, shorter turnaround time, and lower sequencing cost per sample.

**Method:** We introduced a cost-effective optimized workflow, ECNano, comprising a wet-lab protocol and bioinformatics analysis, for accurate variant detection at 4,800 clinically important genes and regions using a single MinION flowcell. The ECNano wet-lab protocol was optimized to perform long-read target enrichment and ONT library preparation to stably generate high-quality MES data with adequate coverage. The subsequent variant-calling workflow, Clair-ensemble, adopted a fast RNN-based variant caller, Clair, and was optimized for target enrichment data. To evaluate its performance and practicality, ECNano was tested on both reference DNA samples and patient samples.

**Results:** ECNano achieved deep on-target depth of coverage (DoC) at average >100x and >98% uniformity using one MinION flowcell. For accurate ONT variant calling, the generated reads sufficiently covered 98.9% of pathogenic positions listed in ClinVar, with 98.96% having at least 30x DoC. ECNano obtained an average read length of 1,000 bp. The long reads of ECNano also covered the adjacent splice sites well, with 98.5% of positions having ≥ 30x DoC. Clair-ensemble achieved >99% recall and accuracy for SNV calling. The whole workflow from wet-lab protocol to variant detection was completed within three days.

**Conclusion:** We presented ECNano, an out-of-the-box workflow comprising (1) a wet-lab protocol for ONT target enrichment sequencing and (2) a downstream variant detection workflow, Clair-ensemble. The workflow is cost-effective, with a short turnaround time for high accuracy variant calling in 4,800 clinically significant genes and regions using a single MinION flowcell. The long-read exon captured data has potential for further development, promoting the application of long-read sequencing in personalized disease treatment and risk prediction.
