## Supplementary Table 1 for "ECNano: A Cost-Effective Workflow for Target Enrichment Sequencing and Accurate Variant Calling on 4,800 Clinically Significant Genes Using a Single MinION Flowcell"

### Sheet: Sheet1
ECNano dataset	Caller model and settings	Quality threshold	Overall			SNP			InDel
			Precision	Recall	F1	Precision	Recall	F1	Precision	Recall	F1
HG001 set 1	Clair-ensemble	630	0.992	0.983	0.988	0.994	0.99	0.992	0.927	0.79	0.853
HG001 set 1	Clair-ensemble (with VariantBam)	522	0.988	0.984	0.986	0.992	0.991	0.991	0.867	0.804	0.834
HG001 set 1	Clair ONT model-CE1-3-4	503	0.983	0.938	0.96	0.99	0.943	0.966	0.802	0.782	0.792
HG001 set 1	Clair ONT model-CE1-2-2HD-3-4	772	0.987	0.981	0.984	0.992	0.988	0.99	0.825	0.786	0.805
HG001 set 1	Clair ONT model-CE1-2	608	0.986	0.97	0.978	0.992	0.976	0.984	0.811	0.785	0.797
HG001 set 1	Clair ONT model-CE1-2-3-4	633	0.983	0.95	0.966	0.991	0.956	0.973	0.778	0.79	0.784
HG001 set 1	LongShot	113	/	/	/	0.959	0.947	0.953	/	/	/
HG001 set 1	Medaka	15	0.951	0.499	0.654	0.979	0.51	0.671	0.253	0.104	0.148
HG001 set 2	Clair-ensemble	601	0.993	0.984	0.989	0.996	0.991	0.994	0.91	0.777	0.838
HG002	Clair-ensemble	553	0.996	0.986	0.991	0.997	0.994	0.995	0.954	0.772	0.853
